# Environmental challenge rewires functional connections among human genes

**DOI:** 10.1101/2023.08.09.552346

**Authors:** Benjamin W. Herken, Garrett T. Wong, Thomas M. Norman, Luke A. Gilbert

## Abstract

A fundamental question in biology is how a limited number of genes combinatorially govern cellular responses to environmental changes. While the prevailing hypothesis is that relationships between genes, processes, and ontologies could be plastic to achieve this adaptability, quantitatively comparing human gene functional connections between specific environmental conditions at scale is very challenging. Therefore, it remains unclear whether and how human genetic interaction networks are rewired in response to changing environmental conditions. Here, we developed a framework for mapping context-specific genetic interactions, enabling us to measure the plasticity of human genetic architecture upon environmental challenge for ∼250,000 interactions, using cell cycle interruption, genotoxic perturbation, and nutrient deprivation as archetypes. We discover large-scale rewiring of human gene relationships across conditions, highlighted by dramatic shifts in the functional connections of epigenetic regulators (TIP60), cell cycle regulators (PP2A), and glycolysis metabolism. Our study demonstrates that upon environmental perturbation, intra-complex genetic rewiring is rare while inter-complex rewiring is common, suggesting a modular and flexible evolutionary genetic strategy that allows a limited number of human genes to enable adaptation to a large number of environmental conditions.

**One Sentence Summary:** Five human genetic interaction maps reveal how the landscape of genes’ functional relationships is rewired as cells experience environmental stress to DNA integrity, cell cycle regulation, and metabolism.
