## Supplementary material for "Environmental challenge rewires functional connections among human genes": Data_S2

### Sheet: Sheet1
guide_identity	gene_targeted	protospacer_sequence
ATR_+_142297571.23-P1P2	ATR	GCCGGGAACCCGCGTTGGCG
ATR_-_142297369.23-P1P2	ATR	GCCACGGAGCATCTCCACAA
BRCA1_+_41277361.23-P1P2	BRCA1	GTCGCTGAGACTTCCTGGAC
BRCA1_-_41277328.23-P1P2	BRCA1	GGAAGGCCTCCTGAGCGCAG
FANCD2_-_10068143.23-P1P2	FANCD2	GGAAAGTCGAAAACTACGGG
FANCD2_-_10068149.23-P1P2	FANCD2	GCGAAAACTACGGGCGGCGA
BLM_+_91260645.23-P1P2	BLM	GCACGCAGACTCCTAGCGGA
BLM_-_91260700.23-P1P2	BLM	GCGCGCGCGTAACTACGGGT
WRN_-_30891364.23-P1P2	WRN	GGGAGGCGCCGGCTTGTACT
WRN_-_30891566.23-P1P2	WRN	GGCTAGGCTTCTGAGACACG
REV3L_+_111803955.23-P1P2	REV3	GCGAGTCTTCGGAGCGACCC
REV3L_+_111804354.23-P1P2	REV3	GGAGCCCGTGTGATTCCCGG
MSH6_-_48010319.23-P1P2	MSH6	GAGGAGCCGCGCGGTAGATG
MSH6_-_48010349.23-P1P2	MSH6	GGGAGCTCCGTCCGACAGAA
XRCC5_-_216974298.23-P1P2	XRCC5	GATGGGGCAAGAGAAGATCA
XRCC5_+_216974521.23-P1P2	XRCC5	GCCAGGCTCGGAAGTAATAG
PRKDC_-_48872669.23-P1P2	PRKDC	GAGCAGGGAGCAACGCACAC
PRKDC_+_48872679.23-P1P2	PRKDC	GGCGGGACTCGGCGGCATGG
BRCA2_-_32889642.23-P1P2	BRCA2	GGCGAGCTTCTGAAACTAGG
BRCA2_-_32889750.23-P1P2	BRCA2	GGAGGGGACAGATTTGTGAC
SEC22B_+_145096708.23-P1P2	SEC22B	GAGTGCCCGGGAAGTCACAA
SEC22B_-_145096423.23-P1P2	SEC22B	GCGGCCACCTCAGCGGGAAG
NDUFA8_+_124921973.23-P1P2	NDUFA8	GGGCTGAGGGCTTCTCGTCG
NDUFA8_+_124922003.23-P1P2	NDUFA8	GAAGGGGAGTTCAAGGAGAC
NDUFA9_+_4758311.23-ENST00000266544.5	NDUFA9	GGACAGGACCCGGACAACCC
NDUFA9_-_4758484.23-ENST00000266544.5	NDUFA9	GGTTTGGAGCTGCCTCAGTC
COG3_-_46039126.23-P1P2	COG3	GGGCCCAGGTCTCTCTGTCG
COG3_-_46039284.23-P1P2	COG3	GGACGGCGCCGCTGACCGAC
CENPK_+_64858912.23-P1P2	CENPK	GCGCTGTGATGGTAAGACCT
CENPK_-_64858956.23-P1P2	CENPK	GCACAAACTCCAGGTCGCCT
CENPM_+_42343134.23-P1P2	CENPM	GGCTCTAGGGGCTGGACTCA
CENPM_-_42343030.23-P1P2	CENPM	GCCGCCTGCACCTACCAAGA
AURKA_+_54967114.23-P1P2	AURKA	GGGAGCGTCAAGTCCCCTGT
AURKA_+_54967137.23-P1P2	AURKA	GAAGGGGCGGCTGGTCGGAG
CTNNBL1_-_36322476.23-P1P2	CTNNBL1	GGCCGCGGCTGACGGGCCCG
CTNNBL1_-_36322495.23-P1P2	CTNNBL1	GCGGTCTGGGCGTGAGTGCA
MTOR_+_11322572.23-P1P2	MTOR	GGGACAGCGGGGAAGGCGGG
MTOR_+_11322584.23-P1P2	MTOR	GTCCCGGCTTAGAGGACAGC
ROMO1_-_34287373.23-P1P2	ROMO1	GGCGACCCAGCCCGCGAGCG
ROMO1_-_34287382.23-P1P2	ROMO1	GCCCGCGAGCGAGGTGAGGT
CDC25A_+_48229841.23-P1P2	CDC25A	GCTGGGTAAGAGGTGTAGGT
CDC25A_+_48229063.23-P1P2	CDC25A	GGGCCGTCGGGACCTTCCAG
BRD8_+_137514319.23-P1P2	BRD8	GGACCGTCTCTCCTCAGGGT
METTL17_-_21458170.23-P1P2	METTL17	GGCCTCCGGAGCCATGGCGG
MEAF6_-_37980322.23-P1P2	MEAF6	GGGGTGTCCGGGATCTGCGG
CDK1_-_62538284.23-P1P2	CDK1	GAATTGAGCGGAGAGCGACG
BRD8_+_137514323.23-P1P2	BRD8	GTCCAGACCGTCTCTCCTCA
NRBP1_-_27651525.23-P1P2	NRBP1	GCTGCGGAGCGCAGCTGTGA
METTL17_-_21458167.23-P1P2	METTL17	GTTCGCCTCCGGAGCCATGG
MRGBP_-_61427884.23-P1P2	MRGBP	GCGGGCCGCGGCCATGGGAG
CCNB1_+_68463039.23-P1P2	CCNB1	GGCGGGGAGAAGCAGAACAC
TRRAP_-_98476196.23-P1P2	TRRAP	GCGGCCGAGCGGTTGCGACG
MEAF6_+_37980325.23-P1P2	MEAF6	GATGGCGATGCACAACAAGG
CDK1_-_62538382.23-P1P2	CDK1	GGACGGCCGAGGGCCTCGGA
HSD17B12_+_43702297.23-P1P2	HSD17B12	GGAGGAGGCGCCGGCCGTGA
TAF13_+_109618581.23-P1P2	TAF13	GCCGGCAGGACGCTGTGAGT
EP400_-_132434591.23-P1P2	EP400	GTGAGGCCCAGGGTAAGTGA
ALAD_+_116163528.23-P1P2	ALAD	GAGACCGGAGCGGGAGACAG
TAF13_+_109618565.23-P1P2	TAF13	GAGTTGGCGTGCTAGTGGGA
MED23_-_131949260.23-P1P2	MED23	GACTCGAGCTCTGGGAATAT
EP400_+_132434538.23-P1P2	EP400	GCCGGCCGCGTCAGGAGGGC
TFB1M_-_155635570.23-P1P2	TFB1M	GCGGAGGCAGCCATGATACG
PBRM1_+_52719904.23-P1P2	PBRM1	GTTTGCGGCGGCACCGGGAG
ASF1A_-_119215340.23-P1P2	ASF1A	GCTCGGGTGCAGCCAATCGA
GIGYF2_+_233562110.23-P1P2	GIGYF2	GGCAGGGGAGCGACACGGAA
UBA3_+_69129471.23-P1P2	UBA3	GCGAGGAGCCGTAAGTACCG
NEDD8-MDP1_+_24701278.23-P1P2	NEDD8-MDP1	GCCCAGAAGGGCTTTGAGAG
RANBP3_+_5978064.23-P1P2	RANBP3	GACCTGGCGAACGAAGGTAG
VARS2_+_30882048.23-P1P2	VARS2	GAATCCACCAAACCCGACCC
UBA3_-_69129084.23-P1P2	UBA3	GCCCGCACCGGGCAGATACC
CCNA2_+_122745012.23-P1P2	CCNA2	GGGCTGCTCGCTGCATCTCT
MYBL2_-_42295783.23-P1P2	MYBL2	GTCCTGCGAGCGAGGAGCGC
GTF2A2_+_59949667.23-P1P2	GTF2A2	GGAGAGGTGGTCGGAGAAGT
CCNA2_-_122744979.23-P1P2	CCNA2	GAGGAGGTTGCGAAAGGCGC
CCNB1_-_68463002.23-P1P2	CCNB1	GGCTGCGGCGGAACGGCTGT
PSMA1_-_14541484.23-P1P2	PSMA1	GCCGCACTGGTGGTACAGGT
GIGYF2_+_233562115.23-P1P2	GIGYF2	GGCCGGGCAGGGGAGCGACA
RBBP4_-_33116821.23-P1P2	RBBP4	GGGGGCGCAGGAAACAATAG
GAB2_-_78128828.23-P1P2	GAB2	GGCGCGGGCTCGGGCAGCTG
TMEM261_+_7799729.23-P1P2	TMEM261	GAGGCCGAGTTCCAGAGCAT
MRGBP_+_61428016.23-P1P2	MRGBP	GAGCCTGGGCGCTCACCGAC
XPO4_+_21476479.23-P1P2	XPO4	GCAAGGCGCCGGGAAGGAGT
CDC25B_-_3776969.23-P1P2	CDC25B	GCTGCAACTAGAGGCTTCCC
ARID2_+_46123520.23-P1P2	ARID2	GGAGCCCGGAGCCCATTCCT
IMPDH2_+_49066801.23-P1P2	IMPDH2	GCGCGGTCCTCGGAGACACG
CDC25B_+_3776964.23-P1P2	CDC25B	GCGGGCTCAGGCACCAGCCA
TAF3_-_7860692.23-P1P2	TAF3	GGATGTGCGAGAGTTACTCC
ASF1A_-_119215390.23-P1P2	ASF1A	GGGCTGTAGTTTAGTGAAAT
TAF11_-_34855779.23-P1P2	TAF11	GGAGATCGCGGAGATGCCTG
FANCB_-_14891149.23-P1P2	FANCB	GCGGAGGCCCCACGTCGATA
TCERG1_+_145827287.23-P1P2	TCERG1	GCTCAGGTCGGCCGAGACGG
VPS29_+_110939846.23-P1P2	VPS29	GCCCGGTGACAGGATGGTGA
ARID2_+_46123483.23-P1P2	ARID2	GCTCAGTCATGGGCCGGCGG
TMEM126B_+_85339705.23-P1P2	TMEM126B	GGCGCTTCCTCAGTTCCCAC
ACLY_-_40075227.23-P1P2	ACLY	GCCGGTAGCTTCCCGGGATC
MED23_-_131949303.23-P1P2	MED23	GGGAGGAAACCGTAGCTCCT
ACAD9_-_128598499.23-P1P2	ACAD9	GTCCCTGCGGCGCTAAGAAG
ERAL1_+_27182214.23-P1P2	ERAL1	GGAGAAGCCGAGGCCAAGCG
HNRNPU_+_245027773.23-P1P2	HNRNPU	GCGAACTCGGTGAAAGGAAT
HSD17B12_+_43702278.23-P1P2	HSD17B12	GCGGTGAGGATGACACTAAT
HK2_+_75061095.23-P1P2	HK2	GGGCGCGGCCGCTCAGACAC
BPTF_+_65821601.23-P1P2	BPTF	GTGACTGGGGGAACCGACAG
HBS1L_+_135375911.23-P1P2	HBS1L	GTGGCGCATAGGGGTTCTCC
UPF2_+_12084793.23-P1P2	UPF2	GAGAGCCCGAGCGCTGGAGT
SRSF10_-_24306779.23-P1P2	SRSF10	GCTCGGCCGGGCGCACTAAC
NEDD8-MDP1_+_24701319.23-P1P2	NEDD8-MDP1	GGCCTCAGGGCTCCGCGCGA
PITRM1_+_3214958.23-P1P2	PITRM1	GGTGCTCGTCATGCGCAATG
MINOS1_+_19923571.23-P1P2	MINOS1	GGACCGCATCCGCCAGACAC
DMAP1_-_44679539.23-P1P2	DMAP1	GAACCCGGACAAGGTAGCAG
SMG5_+_156252360.23-P1P2	SMG5	GGCGTGAGAGCAGCCACCGA
NRBP1_-_27651960.23-P1P2	NRBP1	GGCGGCCTGCGGAAGCTCGG
HK2_+_75061651.23-P1P2	HK2	GCGAGGCGGAGACGCGAGAG
VPS29_+_110939852.23-P1P2	VPS29	GGCGGAGCCCGGTGACAGGA
RIF1_+_152266417.23-P1P2	RIF1	GCCCTCCTAGACCAAGATGG
BORA_-_73302125.23-P1P2	BORA	GTCCCTGGAGTCGGTACTGG
MYBL2_-_42296187.23-P1P2	MYBL2	GTGGGCCTCGGAGCTGGGAC
EPC2_-_149402575.23-P1P2	EPC2	GCGCCCGGGCTGTTCCTGTA
CYB5B_-_69458593.23-P1P2	CYB5B	GGGTGGAGAGGCAGTATGTC
SRSF10_-_24306749.23-P1P2	SRSF10	GCGCAGGTAGCGGGACATGG
TRRAP_-_98476562.23-P1P2	TRRAP	GCGGGACGGCGACCAAAGGA
FBXO5_+_153303697.23-P1P2	FBXO5	GTGCGGGTCGTGGCATCCCA
UPF2_+_12084799.23-P1P2	UPF2	GGAGGGGAGAGCCCGAGCGC
STAT5B_+_40428385.23-P1P2	STAT5B	GCGGCCGGAGCCGTCACCCC
NRF1_-_129251633.23-P1P2	NRF1	GGGCGCGGTCGCAGTCTCCA
SLC7A1_-_30169339.23-P1P2	SLC7A1	GGCCAAAATGGACTCCGTGG
E2F8_+_19262720.23-P1P2	E2F8	GCAGGCCCCGCGCAGCTAAG
RIF1_-_152266641.23-P1P2	RIF1	GGCGAGATGCCTCGTTCCCC
ZBTB14_-_5295987.23-P1P2	ZBTB14	GAAATCGTGCACGTCCCTGA
NEDD8_+_24701382.23-P1P2	NEDD8	GGTGCCTTACGGGAGACGTG
SMG5_+_156252588.23-P1P2	SMG5	GGGCAGCCGCCTCACAGCGA
E2F8_-_19262772.23-P1P2	E2F8	GAAACCCGCGCCCGGAACCA
SLC7A1_-_30169565.23-P1P2	SLC7A1	GGCACTCACCAAGCCGGCGG
GRSF1_-_71705558.23-P1P2	GRSF1	GCGGCCATGGACTCCGGAGG
FANCB_-_14891231.23-P1P2	FANCB	GGCGTCGAACGCAGAGGAGG
CUL1_-_148396001.23-P1P2	CUL1	GTCGCACGCAGCTCCAGGCG
BTAF1_+_93683606.23-P1P2	BTAF1	GTCCAAGACGGTAGCGGAGG
GRSF1_-_71705573.23-P1P2	GRSF1	GGAGGCGGCGCAGGGCCTGA
LSM12_-_42144009.23-P1P2	LSM12	GGGCAGCAGCGGGCGAAAGC
ELP4_-_31531374.23-P1P2	ELP4	GGTAGTGTTGCCGCGAGTAC
EPC2_+_149402296.23-P1P2	EPC2	GCAGCGGCGGCGAGCGATCC
HBS1L_-_135376018.23-P1P2	HBS1L	GGCGCGACGGCAATGCCTCA
HCCS_-_11129457.23-P1P2	HCCS	GGCGGTGACCGCAGCCACAG
GLRX5_-_96001406.23-P1P2	GLRX5	GTGTGGGCCCGGGCCGTCGT
ELAVL1_+_8070509.23-P1P2	ELAVL1	GCGGGTCGTGCGCGCTGAGG
C19orf70_-_5680498.23-P1P2	C19orf70	GGACCACACCCGGGCCACCA
FBXO5_-_153304123.23-P1P2	FBXO5	GACGTGGAGTCTGCCTCAGG
HIST2H3A_+_149824198.23-P1P2	HIST2H3A	GCCATAGCGAACCAAAACAC
DAP3_-_155658904.23-P1P2	DAP3	GAGTCTCAGGACGGGCGCTT
BORA_+_73302072.23-P1P2	BORA	GCCAGGCCAGCTTCCACGAC
CTU2_-_88772951.23-P1P2	CTU2	GGCGTGCCCATGTGTCAGGT
MOSPD2_-_14891596.23-P1P2	MOSPD2	GGGGTGATGAGATACTCGGT
SEC31B_-_102289541.23-P1	SEC31B	GGACCTGTCCGTGCGCCCAG
CHAF1A_-_4402698.23-P1P2	CHAF1A	GGCGGGAGGGCGAAGAGCAG
COQ2_+_84205909.23-P1P2	COQ2	GGCCTCACCAGCGCCATGCT
KTI12_-_52499454.23-P1P2	KTI12	GCCTCTCAGGGAGCGACCAT
OPA1_-_193311193.23-P1P2	OPA1	GCGACTACGTCGGGCCGCTG
PBRM1_+_52719898.23-P1P2	PBRM1	GGCGGCACCGGGAGGGGTAA
CHAF1A_+_4402728.23-P1P2	CHAF1A	GGGCAGCTCGACCTCCTCTC
ZC3H4_+_47615316.23-P1	ZC3H4	GGTGCTGCGGAGACCCACGG
HCCS_-_11129476.23-P1P2	HCCS	GCGGTGACCGAGTGAGAGGA
LSM12_+_42143951.23-P1P2	LSM12	GCGCGGCTGCACTCCCAAGA
ICT1_-_73008831.23-P1P2	ICT1	GCCTGAGCCGAGCCGGAGTC
DAP3_-_155658930.23-P1P2	DAP3	GGGCCCCAGGCAGCGTGTGT
CSRP2BP_-_18118546.23-P1P2	CSRP2BP	GGGCGGTGCGCACTCTGCGG
NONO_+_70503474.23-P1P2	NONO	GACCGCCGGAAACGAGACGA
C19orf70_+_5680490.23-P1P2	C19orf70	GTGGATCCGAGCGACCATGG
TCERG1_-_145827102.23-P1P2	TCERG1	GGCCCGGGCCGGGACCGCAT
TMEM261_-_7799740.23-P1P2	TMEM261	GCAACCGAGACCCCATGCTC
FUBP1_+_78444710.23-P1P2	FUBP1	GGAGGAAGTCTCTGAACAGG
BPTF_-_65821672.23-P1P2	BPTF	GGGCTGAAGGCGATCCGGAG
PET117_-_18118759.23-P1P2	PET117	GGTCGACCTGGGGCCTCTCG
PARS2_+_55230144.23-P1P2	PARS2	GGTGGTCTTGCGGGAGGCGT
NFE2L1_-_46126183.23-P1P2	NFE2L1	GCCCTGGAGGCTAGAAGCTC
GPI_+_34856115.23-P1P2	GPI	GGCCGAGGAGGAAGGAGCGC
DCUN1D1_-_182698334.23-P1P2	DCUN1D1	GCTCCGCAGCGAATGGACGG
DHX36_+_154042223.23-P1P2	DHX36	GAGCGGTTGCTGGTTCTGAC
EDF1_-_139760747.23-P1P2	EDF1	GCGTCCGTCCGGCGGCTCAG
PET117_-_18118543.23-P1P2	PET117	GGGCGGCGGTGCGCACTCTG
SAMHD1_+_35579665.23-P1P2	SAMHD1	GCCGAGGAAAGGAAGACCCG
RBBP4_+_33117163.23-P1P2	RBBP4	GGCCGAGAAACCGATATCGG
CUL1_-_148396037.23-P1P2	CUL1	GGAGGGACGCAGCTAGACCT
ATP5I_+_668023.23-P1P2	ATP5I	GAGGGACAAGATGGTGCCAC
ZBTB14_+_5295514.23-P1P2	ZBTB14	GCGCGCTCGCAGAGCCTCGG
PITRM1_+_3214529.23-P1P2	PITRM1	GCGAGTCCTTAAGAGACCCG
ICT1_-_73008994.23-P1P2	ICT1	GCGGGAAGGACTGGACGGAA
ERAL1_+_27182257.23-P1P2	ERAL1	GAATCCGAGGAAGTGGTCCA
NFU1_+_69664579.23-P1P2	NFU1	GATCTTTCGTGGTTCTGTCA
GPI_+_34856127.23-P1P2	GPI	GAGTGAGACGCGAGCCGAGG
BOLA3_+_74374821.23-P1P2	BOLA3	GGCGCGGCACTGGCAATGGG
TAF11_-_34855767.23-P1P2	TAF11	GTGGAGGGGAGAGGAGATCG
PSMA1_+_14541841.23-P1P2	PSMA1	GCAGGCCCGCGCCGCCACCA
NONO_+_70503689.23-P1P2	NONO	GGGCAGAGACAAGGCCTCAA
NFU1_+_69664547.23-P1P2	NFU1	GGCACTCCGGACTAAGATGG
FLCN_+_17140408.23-P1P2	FLCN	GCCCCTGAGAGCCTGAACCC
SMARCA5_-_144434861.23-P1P2	SMARCA5	GGCCGTGAGGTAAGCGCCGG
NRF1_-_129251592.23-P1P2	NRF1	GCGCTCGCCATTGCCGCTGG
DCUN1D1_-_182698331.23-P1P2	DCUN1D1	GCGGCTCCGCAGCGAATGGA
BTAF1_+_93683628.23-P1P2	BTAF1	GCGCGGCGGCCGGTAAGCAG
KTI12_-_52499429.23-P1P2	KTI12	GGCCCGCAAAACACCACGAG
COX6C_+_100905665.23-P1P2	COX6C	GGCGGACCACGGACCGGGGT
DMAP1_+_44679387.23-P1P2	DMAP1	GGGGAGCCACCGGAGGTCAA
ZC3H4_-_47615472.23-P1	ZC3H4	GGAGCGGGCGAGCGCCGCGA
C19orf40_-_33463237.23-P1P2	C19orf40	GCTGTATTCGGGCCTTGGAC
ATP5I_-_668026.23-P1P2	ATP5I	GTGAGCGGAGAGACCTGCAC
MAPKAP1_+_128469461.23-P1	MAPKAP1	GTGTGCGGCTCGGGGTAATA
PBX2_+_32157937.23-P1P2	PBX2	GCTCACACACACCCCCGCTT
TFB1M_+_155635595.23-P1P2	TFB1M	GGAGCGGCGGTGAAGGTCCT
NEDD8_-_24701368.23-P1P2	NEDD8	GCGTCCTCCAGGCTAGGGAA
ELP4_+_31531362.23-P1P2	ELP4	GACTGCAGACCCAGTACTCG
GFM1_-_158362387.23-P1P2	GFM1	GACCGGCAGCTGAACCCACC
OPA1_+_193311435.23-P1P2	OPA1	GGAGACGGGCCAAGATTGAG
KLF16_-_1863582.23-P1P2	KLF16	GGCGGCGGCTGCTCGAGTGC
ACLY_-_40075090.23-P1P2	ACLY	GCGGAGGCAGGAAGCTCCTA
RSRC2_+_123011458.23-P1P2	RSRC2	GCTGAGGCGAAGCTTCGGAG
FUBP1_+_78444713.23-P1P2	FUBP1	GTGAGAGGAAGTCTCTGAAC
MAPKAP1_+_128469476.23-P1	MAPKAP1	GTGTGGTTCCGGGTCGTGTG
LSM10_-_36863497.23-P1P2	LSM10	GACCGGGCCGCTCTGTCCTC
DHX36_+_154042240.23-P1P2	DHX36	GGCCCGGACGCCATTTCCAG
UBR4_-_19536774.23-P1P2	UBR4	GCTACTGCGGCTCCCTCCGG
IPO5_+_98628924.23-P1P2	IPO5	GCTAGGCGTGAGAGAGAAGG
MTERFD1_-_97273784.23-P1P2	MTERFD1	GCGGGACCGACCAACTCGCT
NUDT5_-_12237798.23-P1P2	NUDT5	GTAGGGGTGAAGAACGGAAG
TIMMDC1_-_119217421.23-P1P2	TIMMDC1	GTTCCAAGGACTCCAAAGCG
BOLA3_+_74374936.23-P1P2	BOLA3	GGGATCCGCGGGGTGAGCGT
USP15_-_62654233.23-P1P2	USP15	GGGCGGATCTGGACACCCAG
GCN1L1_+_120632496.23-P1P2	GCN1L1	GGGAGTCAGCCCCGGCAGGA
USP15_+_62654560.23-P1P2	USP15	GTGAGGTGGGAGCGGCACTA
PAN3_-_28712411.23-P1P2	PAN3	GAGCGCGAGAGAGCGAGTGG
UBAP2L_-_154193461.23-P1P2	UBAP2L	GAGGAGACTGAGGTAAAGTT
FNIP1_-_131132647.23-P1P2	FNIP1	GCAGGCAGGGGTCGCTCCGC
MOSPD2_+_14891557.23-P1P2	MOSPD2	GACCCGGCAGTCCCGCCCAG
HIST2H3A_+_149824178.23-P1P2	HIST2H3A	GGGCTTACCAGCGCAGCGGC
FLCN_-_17140394.23-P1P2	FLCN	GGCAGGGATGTCACCCGGGG
KHSRP_-_6424785.23-P1P2	KHSRP	GGGCGGCGGCGGCTCAACGC
ALKBH8_-_107436413.23-P1P2	ALKBH8	GTAGCACCAGAACACCGCAG
EDF1_-_139760736.23-P1P2	EDF1	GGCGAAGACGAGCGTCCGTC
CYB5B_-_69458601.23-P1P2	CYB5B	GGGCAGTATGTCCGGTTCAA
NFE2L1_-_46126196.23-P1P2	NFE2L1	GAAGCTCCGGCGCCGAGAGT
TMEM126B_+_85340083.23-P1P2	TMEM126B	GATCTAGCCAGAGGAAGCGT
ALKBH8_+_107436193.23-P1P2	ALKBH8	GGAAAGGGGATGGATCCCAG
RBM12_+_34252796.23-P1P2	RBM12	GTGTGAAGCGGCGAAGGAGG
MTERFD1_+_97273785.23-P1P2	MTERFD1	GCGCGGCGGGACGGGACGTG
PDSS2_-_107780554.23-P1P2	PDSS2	GGCCGCGGGAAACAAACCAG
MAX_-_65569089.23-P1P2	MAX	GCAGGGAGCGGCCACTGCAG
GCN1L1_+_120632473.23-P1P2	GCN1L1	GGGCGGACACGCAGGTGAGG
UBAP2L_-_154193825.23-P1P2	UBAP2L	GTGCGGCTAGAGCCTGAGAG
HECTD1_-_31676712.23-P1P2	HECTD1	GAGGCCGCGCAGGTCGAACC
PPP1CC_+_111180646.23-P1P2	PPP1CC	GGAGGAAGTAGGGAGCGGGG
RSRC2_-_123011518.23-P1P2	RSRC2	GAGAGACCCGGATGGCACAA
MTRF1L_+_153323797.23-P1P2	MTRF1L	GTGCGGTCCCGGGTTCTGTG
COQ2_-_84205700.23-P1P2	COQ2	GACCGCATGAGGCGCAAGTA
LSM10_-_36863481.23-P1P2	LSM10	GAGAAACCATGCCGGCGACC
CCNC_+_100016491.23-P1P2	CCNC	GAGCCGAGCTGATTTGATCG
SCAF8_+_155054792.23-P1P2	SCAF8	GGCGCCGTTCTAGGGAACAG
ACAD9_-_128598508.23-P1P2	ACAD9	GCGCTAAGAAGGGGAGACTG
PBX2_-_32157947.23-P1P2	PBX2	GGAGAGAGGAGGCCCAAGCG
ALAD_+_116163543.23-P1P2	ALAD	GTACGCGGTCTGTGGGAGAC
MTRF1L_+_153323814.23-P1P2	MTRF1L	GCGATCTCGGACTAAGGATG
SUCLG1_+_84686343.23-P1P2	SUCLG1	GACATCGCTACCATGGTCTC
ELAVL1_-_8070470.23-P1P2	ELAVL1	GCTCCGCTCGGCCTCGGTAG
RAD18_+_9005097.23-P1P2	RAD18	GAGCGCCGGAGGCTAGTGGG
PDSS2_+_107780732.23-P1P2	PDSS2	GGCGTCCTCCACATAGGCAG
FASTKD2_+_207630347.23-P1P2	FASTKD2	GCAAGACCGTGACTACGTAC
KLF16_-_1863564.23-P1P2	KLF16	GGCGGCGTCCGTCCGGCCGG
C14orf2_+_104387796.23-P1P2	C14orf2	GTCCTGCGCCAAGGTGAGTA
SUCLG1_-_84686370.23-P1P2	SUCLG1	GACCATGGTAGCGATGTCAG
CCNC_+_100016473.23-P1P2	CCNC	GGAGGAGCGCGGTTACCGGA
NARS2_+_78285829.23-P1P2	NARS2	GCGGCCCGGGTTCTGTTCGT
TBX1_+_19748598.23-P1P2	TBX1	GGCGGCCGGCGCAAACGGGT
GTF2A2_+_59949518.23-P1P2	GTF2A2	GGAGTCGGAGTGCGTTGGTG
TAF3_-_7860497.23-P1P2	TAF3	GCGGAGCGAGTCCAAAATGG
SAMHD1_-_35580017.23-P1P2	SAMHD1	GTCATCGCAACGGGGACGCT
PPP1CC_+_111180675.23-P1P2	PPP1CC	GTCTTCTCGTGGTTCCAGTG
NUDT5_-_12237818.23-P1P2	NUDT5	GGGACGAAATAACTAGCTGG
CDK2_-_56360602.23-P1P2	CDK2	GTGGCGGTCGGGAACTCGGT
RBM7_+_114271485.23-P1P2	RBM7	GCCGAACCCAGCCGCTTACC
IPO5_+_98628927.23-P1P2	IPO5	GGCGCTAGGCGTGAGAGAGA
PAN3_+_28712726.23-P1P2	PAN3	GCCGCCACCACCATAGACGG
FNIP1_-_131132695.23-P1P2	FNIP1	GGCCGCCCCGCCACCCCCAT
RBM7_+_114271574.23-P1P2	RBM7	GCACCCGTCGGGTCCCCTGA
MAX_-_65568996.23-P1P2	MAX	GCCCCGCCTGACAACCCGCA
MCAT_+_43539323.23-P1P2	MCAT	GCGGGTCGCACGGGTAGCGT
GFM1_+_158362379.23-P1P2	GFM1	GAAGTCCCGTGGCGCCGGGT
RAD18_+_9005100.23-P1P2	RAD18	GTGGAGCGCCGGAGGCTAGT
C19orf40_+_33463557.23-P1P2	C19orf40	GTGGCTGGAGACGGGATGTG
KHSRP_-_6424792.23-P1P2	KHSRP	GGCGGCTCAACGCGGGAACA
SCAF8_+_155054586.23-P1P2	SCAF8	GCCCCGCTCGGCGAAGACAG
MCAT_-_43539359.23-P1P2	MCAT	GCGACCCGGACGCTCATGGT
SEC31B_+_102289419.23-P1	SEC31B	GCGGCGGCAGCCTCCGGGTA
TBX1_+_19748496.23-P1P2	TBX1	GTCGCGCGGGCCGTACGGGT
CTU2_+_88772905.23-P1P2	CTU2	GGTCCCGTCGCAGACTGTGG
HECTD1_-_31676484.23-P1P2	HECTD1	GCAGCCTGGCCGACCTCACT
MINOS1_+_19923921.23-P1P2	MINOS1	GACCCGGGAGGAGAACCCCG
COX6C_-_100905522.23-P1P2	COX6C	GTCTCACGGGAGAAACACCG
CDK2_-_56360608.23-P1P2	CDK2	GTCGGGAACTCGGTGGGAGG
HNRNPU_-_245027750.23-P1P2	HNRNPU	GATGGGTTCGTGCTGCAGAG
FASTKD2_-_207630388.23-P1P2	FASTKD2	GTGTGCTCTAAGGTGAGTGG
TIMMDC1_-_119217473.23-P1P2	TIMMDC1	GTCTGGCAGAGGGTTAACCT
XPO4_+_21476451.23-P1P2	XPO4	GCCCCGCAGGGCTTCGGTAG
RBM12_-_34252842.23-P1P2	RBM12	GTGGCCGTCGGCCCGCTCAG
VARS2_+_30882312.23-P1P2	VARS2	GGATAGGGCTCAGAAACTCA
SMARCA5_+_144435243.23-P1P2	SMARCA5	GGTCGCCCTCACCTCCATCT
NARS2_+_78285660.23-P1P2	NARS2	GGAGAAAGCGCGCAGCCGAG
RANBP3_+_5978061.23-P1P2	RANBP3	GTGGCGAACGAAGGTAGGGG
UBR4_+_19536728.23-P1P2	UBR4	GGACGGAAGATGGCGACGAG
GLRX5_-_96001433.23-P1P2	GLRX5	GGCTTGCGTGCGGAGATGAG
STAT5B_+_40427941.23-P1P2	STAT5B	GGACCCCGCGCCGACCCCAT
PARS2_+_55230150.23-P1P2	PARS2	GACGGCGGTGGTCTTGCGGG
GAB2_-_78128859.23-P1P2	GAB2	GGCGGTGCGCAGCTCGCGGG
C14orf2_-_104387810.23-P1P2	C14orf2	GCAGGTCCCCGTACTCACCT
IMPDH2_+_49066838.23-P1P2	IMPDH2	GTATATTGGCGCGGCCCAGA
MOB4_+_198380348.23-P1P2	MOB4	GGAAGCCACCTAAGGAATCA
HCN4_-_73661144.23-P1P2	HCN4	GGCCCGTCCGGCCCGTCCCG
DZIP3_-_108308743.23-P1P2	DZIP3	GATTTTGAGGCGGCCTGGGA
SHMT2_+_57624167.23-P1P2	SHMT2	GGAAGAGGCAGAGTTGGCAA
CASD1_+_94139518.23-P1P2	CASD1	GGGCCCGCTCACCTCGGTAG
SAP130_+_128785609.23-P1P2	SAP130	GAGTGCTAGCTCCCCGGCGG
ZNF263_-_3333557.23-P1	ZNF263	GTGCGTGGGTCCTCTATATA
ERH_+_69864653.23-P1P2	ERH	GCTCGGTAGAGGGAGACGTG
WDHD1_-_55493748.23-P1P2	WDHD1	GGCCGGAGTGGGGACTCACC
WDR26_+_224622431.23-P1P2	WDR26	GGGAGCGGATCCGAGGACAG
PDHA1_+_19362098.23-P1P2	PDHA1	GCAACCCAGGAGGCACGACG
RBM17_+_6131006.23-P1P2	RBM17	GGCTCGGCGGCGCGGGGTCA
ENO1_+_8938348.23-P1P2	ENO1	GGCCGAGTCACTGTCAGGGA
PRCP_-_82612618.23-P2	PRCP	GGTACTACTGATCCACCTGT
TXNDC17_+_6544347.23-P1P2	TXNDC17	GACGTCCGGTCGCCGCGGTT
DSCC1_-_120867704.23-P1P2	DSCC1	GTAACTGGACGGCCCACCGG
PSMC3IP_+_40729676.23-P1P2	PSMC3IP	GAAAGGCCGGGCAGAAGCTG
SRPR_+_126138730.23-P1P2	SRPR	GCGAACGCGGCCTGAATTCC
DBF4_+_87506231.23-P1P2	DBF4	GTAGGCAAAACACTGAACGG
THAP11_-_67876223.23-P1P2	THAP11	GCGGTCCTTCGCGGCGTCCC
RNF25_+_219536686.23-P1	RNF25	GCGGGCCGGTGAAGATATGG
RBM26_+_79979947.23-P1P2	RBM26	GGCTGTAGCGGCCGCGACCT
SRSF6_-_42086572.23-P1	SRSF6	GCGGCCGCCCCTGTGGTGTG
TP53BP1_+_43785309.23-P1	TP53BP1	GTGGCGACAGCGGCGACCTA
METAP2_-_95868001.23-P1P2	METAP2	GCCTCCGGGAGCCACCTGAA
NDC1_+_54303930.23-P1P2	NDC1	GCTAGGGGCCGCCATCTCCA
PRMT5_+_23398520.23-P1	PRMT5	GGTGGGAGCCGCGTGTCCAG
KANSL1_-_44270717.23-P1P2	KANSL1	GCCGGCTCGGCGAGCGGTGG
HNRNPK_+_86595101.23-P1P2	HNRNPK	GGTCTAGCTCCGACCGGCTG
LSM14A_-_34663555.23-P1P2	LSM14A	GCGGCGGCGGCGCCATGAGC
TRNAU1AP_-_28879658.23-P1P2	TRNAU1AP	GTGGATGGGCGACGTGAGTG
DDX23_+_49245916.23-P1P2	DDX23	GGACCAGGAAACGGGAAAGA
UVSSA_+_1341415.23-P1P2	UVSSA	GCAGCCTGCCCGGATACCCA
TMEM209_-_129845237.23-P1P2	TMEM209	GTCCTCTGGCCGGAAAACGC
PARPBP_+_102514404.23-P1P2	PARPBP	GTGGGAGGCTGTAACTAATC
IER5_+_181058306.23-P1P2	IER5	GTCCGGCCAAGAGGCACGAG
TIMM17B_+_48755241.23-P1P2	TIMM17B	GATGAGACCTTCTCTCAACG
NCAPG_-_17812596.23-P1P2	NCAPG	GTCGAGCGGTAAATACTCCC
PRIM2_+_57182439.23-P1P2	PRIM2	GAGCCACTGTTCCCGGGTGG
METAP2_-_95868024.23-P1P2	METAP2	GGACCTGGATCCAGACGACA
ZC3H13_-_46626846.23-P1P2	ZC3H13	GACACTACCAGGCCGCTAGG
USF1_+_161015630.23-P1P2	USF1	GGGCCGGTGAGTGTAGGACC
ATXN7L3_+_42277406.23-P1P2	ATXN7L3	GGCAGGCGCGAGCAGTCGCT
SNRNP70_-_49588893.23-P1P2	SNRNP70	GGAGCGAGGAGGGCGCTACG
SMC3_+_112327512.23-P1P2	SMC3	GCAGCAACCGCACGGCCGCA
KPNB1_+_45727743.23-P1P2	KPNB1	GCAGCTCCAGCCGATCTAGG
CKS2_+_91925796.23-P1P2	CKS2	GTCCAGGACACGGAACCGTT
PIH1D1_-_49955017.23-P1P2	PIH1D1	GACACCATCGTCAAATCCGT
DBF4_+_87505817.23-P1P2	DBF4	GACAAACGAGTGGGCTGCGG
SFR1_-_105882092.23-P1P2	SFR1	GGGGTCTCCGGGGAACTAGT
CPSF7_+_61197424.23-P1P2	CPSF7	GGAGAGCGGTTCGCGCGCTT
RFC2_-_73668604.23-P1P2	RFC2	GACGGCCTGGGACCTCACCA
TP53BP1_+_43785094.23-P1	TP53BP1	GGTTGGAGGGCCCTAAGGAG
CAND1_-_67663191.23-P1P2	CAND1	GGGAGCGAGACGGCCCTGAG
PRPF39_+_45553562.23-P1P2	PRPF39	GCCGAGCCAGGCCTCAAACA
RAD51D_+_33446871.23-P1P2	RAD51D	GCCAGCCTGGAACCCGGAAG
DPH2_-_44435877.23-P1P2	DPH2	GATGTTTAGCAGCCCTGCCG
KIAA1429_-_95565701.23-P1P2	KIAA1429	GCCGCGGGCGGGGAACAGGG
PRRC2A_-_31588543.23-P1P2	PRRC2A	GAGACGGGAGGAGCCGAACC
CWC15_+_94706653.23-P1P2	CWC15	GGGACCTCGGCCAGTGTGAG
C16orf80_+_58163240.23-P1P2	C16orf80	GGCGCGGACGGTAGTTGCTG
THAP11_-_67876676.23-P1P2	THAP11	GGGCGGCCGCAAGACCTACA
DZIP3_+_108308605.23-P1P2	DZIP3	GAACTGGCCATCCAACATGA
DROSHA_-_31531811.23-P1P2	DROSHA	GCCAGACGGTACGCCCCACG
GTF3C1_+_27561198.23-P1P2	GTF3C1	GGAAGTAGCAATGGACGCGC
HNRNPK_-_86595316.23-P1P2	HNRNPK	GCGGGCTGGGAGGCCACTAA
CAND1_+_67663593.23-P1P2	CAND1	GCGCGGCTGCGAGAACCCCG
RBM42_-_36119972.23-P1P2	RBM42	GTCATCCTCGGGAGCCCACC
IGF2BP1_+_47074820.23-P1P2	IGF2BP1	GGTCCGAAACCCCTCCGAGA
MDC1_-_30685387.23-P1P2	MDC1	GGCTGCCGGCAACGGATAGA
IGF2BP1_+_47074860.23-P1P2	IGF2BP1	GCGCAGGGAGACGGACGACA
USP22_-_20946311.23-P1P2	USP22	GTGGGGCTGCGCGATCGCCG
UVSSA_-_1341026.23-P1P2	UVSSA	GGCCGCGTCAGCGGTAGGTG
SMC3_-_112327854.23-P1P2	SMC3	GATCTCCGAGAGGTGTGGAA
RBM26_-_79979764.23-P1P2	RBM26	GCCTCCACCGCAGGCACTTG
SWI5_-_131038599.23-P1P2	SWI5	GCTGGCCCGGTGCACCTGAG
SWI5_+_131038591.23-P1P2	SWI5	GAGTCGGAGAGCGACCTCTC
ATXN7L3_-_42277461.23-P1P2	ATXN7L3	GAGCGCGTGCATCTGCCCCG
PRMT5_+_23398547.23-P1	PRMT5	GTGGCGGCGATGGCGGTCGG
NBN_+_90996383.23-P1P2	NBN	GCCCGGCAGGAAGTTAGCAT
NDC1_+_54303880.23-P1P2	NDC1	GCAGGTCGCGGGACATACTG
ACTR6_+_100594811.23-P1P2	ACTR6	GTCCAACCAGGGAATCCCTC
NUP35_+_183989105.23-P1P2	NUP35	GAAACGCTCCCCACGGGTAA
NUP35_-_183989626.23-P1P2	NUP35	GAACTGACCGCGGTACACGT
BARD1_+_215674263.23-P1P2	BARD1	GTAATCGGCAGCCGAGGAAC
RBM42_-_36120034.23-P1P2	RBM42	GTAAGCAGAGACTGTAGTAG
IER5_-_181057860.23-P1P2	IER5	GAGCGACCGGACCCGAAACG
LUC7L3_+_48797034.23-P1P2	LUC7L3	GCACCCGCCAACGAAAACAC
KIAA1429_+_95565668.23-P1P2	KIAA1429	GCCGCCCGCGGCAAACATGG
MLF1IP_+_185655227.23-P1P2	MLF1IP	GGCTTCCAGTCGCTCGAGAG
USP22_-_20946294.23-P1P2	USP22	GCGGAGGCCGGACAAAGATG
R3HDM1_+_136289520.23-P1	R3HDM1	GTCCTCCGCTAGGCCTCGAG
CCDC6_-_61666417.23-P1P2	CCDC6	GCTTGGGCAGTATTGCACTG
PXMP2_+_133264175.23-P1P2	PXMP2	GGAGCCCGAGGCGCCGAGAG
ZNF574_-_42580572.23-P1	ZNF574	GTAGGGCGGAGCGGCACCAA
DROSHA_-_31532156.23-P1P2	DROSHA	GAAAGCCAGGCTACTACCGC
RNASEH2B_+_51483924.23-P1P2	RNASEH2B	GTCCCTCGCGGCTCCGCTAG
ANKRD52_-_56652125.23-P1P2	ANKRD52	GCTCCACCGGGGACACGGAG
FAM35A_+_88854983.23-P1P2	FAM35A	GCTGAGAGCCCCGCCGGAGG
PTPN1_-_49126945.23-P1P2	PTPN1	GGAAGCAGCAGCGGCTAGGG
DTYMK_+_242626194.23-P1P2	DTYMK	GGGCGGGCGGTGGACAGTCA
CWC15_+_94706513.23-P1P2	CWC15	GGCGGAACCGAGTGCCTGTC
CPSF7_-_61197398.23-P1P2	CPSF7	GCCCGTTACCGGGAATATGG
PXMP2_-_133264220.23-P1P2	PXMP2	GCGCCCGGCCAGCCTGAGGT
LEO1_+_52263935.23-P1P2	LEO1	GCGGACGTGAGCGATAATGG
PRIM2_+_57182465.23-P1P2	PRIM2	GAAACTCGGGAAAACACAAA
WDR26_+_224622438.23-P1P2	WDR26	GGCAGAGCGGAGCGGATCCG
TXNDC17_-_6544420.23-P1P2	TXNDC17	GCCAATGGCCCGCTATGAGG
IDI1_+_1094789.23-P1P2	IDI1	GCTGATCAGGTACTGTGGAC
SRSF6_+_42086965.23-P1	SRSF6	GGAGGGCCGGACAACCGCGG
PTPN1_+_49127138.23-P1P2	PTPN1	GAAGGGCCCGCCACGCTCCG
SRPR_+_126138755.23-P1P2	SRPR	GCGCTTGGCGCAGCAGGAAG
CBLL1_-_107384621.23-P1P2	CBLL1	GGCCGAATCATGGATCACAC
PDHA1_-_19362083.23-P1P2	PDHA1	GCGTCTGCTGGGGCACCTGA
ANKRD52_-_56652120.23-P1P2	ANKRD52	GGGCGGCTCCACCGGGGACA
DDX23_+_49245884.23-P1P2	DDX23	GGCGACGTTGAGGCCGCGTT
COPS3_+_17184553.23-P1P2	COPS3	GGCGGCCCCTCCTCCCAGAG
TIMELESS_-_56842791.23-P1P2	TIMELESS	GTCCGAAGTGGAACTCCCTC
ACTR6_-_100594621.23-P1P2	ACTR6	GACTACGGCTGCGGTGTGGT
TMEM209_-_129845121.23-P1P2	TMEM209	GCGCCTAGCCACATCCCCCT
USF1_+_161015702.23-P1P2	USF1	GGCTGTCTATGGAGATACCT
NUTM1_+_34635306.23-P1P2	NUTM1	GACCACTGCAGACTGAGCGG
PQBP1_-_48755256.23-P1P2	PQBP1	GTGAAGGCCTCGTTGAGAGA
COPS3_+_17184496.23-P1P2	COPS3	GGGCCGCCCGGGGGAAAACA
RAD51D_-_33446789.23-P1P2	RAD51D	GGAGGAGGAGGCGGCACCAA
CCNF_-_2479487.23-P1P2	CCNF	GCGACGCGAGCGCGGCGATG
DPH1_-_1933469.23-P1	DPH1	GATGCGCAGGCAGGTGATGG
WRAP53_-_7591780.23-P1P2	WRAP53	GAGAGGCCCGTAGCGACCCG
DCTD_+_183838462.23-P1P2	DCTD	GGCGCGGAGCCGGCACCGGA
SETD1A_+_30969392.23-P1P2	SETD1A	GACCTCGCGCGGCACCTCAG
NCAPG_-_17812787.23-P1P2	NCAPG	GAACCAGGCGAAGCTGGTGG
BARD1_-_215674348.23-P1P2	BARD1	GCGGGAAGCAAGGAAGCCTC
MKLN1_-_131012685.23-P1P2	MKLN1	GGCTGGCGGAGCTGTCGCTG
PPP2R2A_+_26149078.23-P1P2	PPP2R2A	GGCGACTACGACAGCGACGG
PARPBP_+_102514053.23-P1P2	PARPBP	GGCGAGACTTACGTGATTAG
TYMS_-_657896.23-P1P2	TYMS	GTCAGGAAGGACGACCGCAC
TAF9_+_68665325.23-P1P2	TAF9	GGAGGCGCCCGAAGCCGTCG
NUTM1_-_34635304.23-P1P2	NUTM1	GTAAGCCAGCGGTCCCAATT
LEO1_+_52263963.23-P1P2	LEO1	GCGGGAGCTGCCCCTAACCG
MDC1_+_30685020.23-P1P2	MDC1	GGCGCGCGGGGACTTAAAGT
SETD1A_+_30969382.23-P1P2	SETD1A	GGCACCTCAGCGGCGCGAGG
H2AFZ_+_100871379.23-P1P2	H2AFZ	GGGTGGTGGGATCTCACCGT
ENY2_+_110346588.23-P1P2	ENY2	GCTTAGACCCTCAGTAGCTC
GTF3C1_+_27561166.23-P1P2	GTF3C1	GGGACGAAGTCGCTCTGGAG
RAD51C_+_56770199.23-P1P2	RAD51C	GGGCGAGAGAACGAAGACTG
RNF8_-_37322257.23-P1P2	RNF8	GCGAGCGGCTGAAGGGTCTG
RFC2_-_73668361.23-P1P2	RFC2	GCAGAGTAGGTGGCCACCCG
ZC3H13_+_46626677.23-P1P2	ZC3H13	GTAGCCAAGAGCCGGTTCCC
PRRC2A_-_31588521.23-P1P2	PRRC2A	GTCAGCCGCGGAGTGAGCGA
MLF1IP_-_185655158.23-P1P2	MLF1IP	GGCCCCGCGCTCCCGAGGGT
MTHFD1L_-_151187381.23-P1P2	MTHFD1L	GGAGCGCTGGCGGAGAACGG
SFR1_+_105881980.23-P1P2	SFR1	GCGGGGAAGCCCAGGTGTCA
TIPIN_+_66648539.23-P1P2	TIPIN	GGCACCCAAGGGGGACATCG
DTYMK_+_242626191.23-P1P2	DTYMK	GGGGCGGTGGACAGTCATGG
RAD51C_+_56770232.23-P1P2	RAD51C	GGCAGAATCTAACGGAGACT
PRPS1_-_106872205.23-P1P2	PRPS1	GAGTCAAAAGATGGAGTGTG
RAD21_+_117887046.23-P1P2	RAD21	GCGATTTGAACCGAGGATTT
SUPT16H_-_21851767.23-P1P2	SUPT16H	GGGCGGGAAGAGACTGCGAG
C16orf80_-_58163081.23-P1P2	C16orf80	GTAGGCCCCGGAGTAGATAC
SUPT16H_-_21851686.23-P1P2	SUPT16H	GGAGCGAGTGCGTGAGAACA
R3HDM1_+_136289072.23-P1	R3HDM1	GGCCCGGACACCGGCTCCAG
TIMM17B_-_48755231.23-P1P2	TIMM17B	GTCCAGTTACTTTCAGGCTC
DAZAP1_+_1407655.23-P1P2	DAZAP1	GGCCCGGATCTGCGCAACGG
MKLN1_-_131012664.23-P1P2	MKLN1	GTACGGTGCTGACAAGATGG
C20orf196_-_5731077.23-P1P2	C20orf196	GCGGATGGTGAGTGTGTCGG
RBM17_+_6131072.23-P1P2	RBM17	GCTCCGCGGAAACCCGCCAG
PRCP_-_82612563.23-P2	PRCP	GCGGGAACCCTACGCCCAGG
TK1_+_76183079.23-P1P2	TK1	GGGGTTCGTGAACTTCCCGG
ENY2_-_110346824.23-P1P2	ENY2	GCCTGTAGGGCTCTCCGACA
H2AFZ_+_100871399.23-P1P2	H2AFZ	GCGCGGTGCGACGAAGGAGT
KIAA1524_+_108308273.23-P1P2	KIAA1524	GAAAGCGCGGCGAAAGCTAA
RAD50_-_131892685.23-P1P2	RAD50	GGCCCACGTGATCCGCAGGG
PIH1D1_-_49954876.23-P1P2	PIH1D1	GTCCTCGAGACCCTCAACGT
IDI1_+_1094802.23-P1P2	IDI1	GCTGTGGCCGGAGGCTGATC
WRAP53_+_7591817.23-P1P2	WRAP53	GCGGGAGGAGAGGCGAACAG
STAG2_+_123095617.23-P1	STAG2	GCGCGCTGGAGATGATGGGG
MRE11A_-_94227004.23-P1P2	MRE11A	GTGAATTCCGCGGGAGAGAA
SFXN1_-_174905656.23-P1P2	SFXN1	GGGAAGCGGTGAGTCGCGGG
KANSL1_+_44270352.23-P1P2	KANSL1	GCCCCCCGCCCGGAAAGTCA
IVNS1ABP_+_185285956.23-P1P2	IVNS1ABP	GGCGGTGTCCTCATCAGGGG
RNASEH2B_+_51483963.23-P1P2	RNASEH2B	GGGCCGGTGGCCGCAGGCAA
TRAIP_+_49893635.23-P1P2	TRAIP	GCACGGGAGCTTCCCAACCT
ERH_-_69865333.23-P1P2	ERH	GGCGGCAACGTAAGTATCCT
STAG2_-_123095669.23-P1	STAG2	GAACTGCTGGGGAAGGCGAT
RNF25_+_219536689.23-P1	RNF25	GCTGCGGGCCGGTGAAGATA
LSM14A_-_34663497.23-P1P2	LSM14A	GCGTGCGGAGCGGGCGACAG
ZAR1L_-_32889540.23-P1P2	ZAR1L	GCACTGAGAAATACCCGCAG
GINS4_-_41386940.23-P1P2	GINS4	GGCGTCGAATGGGACCTCTG
DAZAP1_-_1407806.23-P1P2	DAZAP1	GGCGCCGACGAGATCGGGTG
PPP2R2A_-_26149133.23-P1P2	PPP2R2A	GCGGAGAAAGAGCACGAGCG
TYMS_-_657902.23-P1P2	TYMS	GAGGACGACCGCACGGGCAC
ZNF574_-_42580351.23-P1	ZNF574	GCGGAGCAGGCGAGAGGCGA
XRCC2_-_152373149.23-P1P2	XRCC2	GGGTCCCAGACTCAGCCCTA
PSMC3IP_+_40729663.23-P1P2	PSMC3IP	GAAGCTGCGGCGGGAGGTAA
XRCC2_-_152373179.23-P1P2	XRCC2	GACACATCGCCCCGAAGGCT
RNF8_-_37322005.23-P1P2	RNF8	GCCGGAGCTGGTGCCTGCGG
CCDC6_-_61666322.23-P1P2	CCDC6	GCCAGGGCGCAGACTCGGAG
MOB4_-_198381236.23-P1P2	MOB4	GAGCCTGGTGGAGACCCCCG
TRAIP_-_49893903.23-P1P2	TRAIP	GGCATGATGGCTGGACTCAA
KPNB1_+_45727245.23-P1P2	KPNB1	GGGCGGAGGGATATTCGGAC
SNRNP70_-_49588721.23-P1P2	SNRNP70	GCTGCTCCAGTCGCTATCGG
ZAR1L_-_32889503.23-P1P2	ZAR1L	GACGGTTGGGATGCCTGACA
SHC1_-_154946468.23-P2	SHC1	GGAATGGAAGGAGTAACGAA
DPH2_+_44435896.23-P1P2	DPH2	GGTAAGCAGTCCTGGCACCC
FZR1_-_3506337.23-P1P2	FZR1	GAGCGACCGCCGCCATATTA
PALB2_+_23652250.23-P1P2	PALB2	GTAGCGTGGTGCTCACGTGG
PRPS1_+_106871790.23-P1P2	PRPS1	GCAGAGACCGGAACCGAAGT
FAM35A_-_88854992.23-P1P2	FAM35A	GCGGAGGCCGCACCCGCCTC
RAD21_+_117886968.23-P1P2	RAD21	GAAGGAGGCGCCGGCTGTGG
RFC5_+_118454616.23-P1P2	RFC5	GCTCCATGGCGGGGAGACGA
MRE11A_+_94226755.23-P1P2	MRE11A	GCGGGAAGAGCGGGCCGAGT
RFC5_-_118454606.23-P1P2	RFC5	GGGTGACGCGACGATCTCAG
CBLL1_-_107384626.23-P1P2	CBLL1	GATCATGGATCACACTGGTA
CASD1_-_94139215.23-P1P2	CASD1	GGTCGGCCGCGGCCGAGGAG
TRNAU1AP_+_28879607.23-P1P2	TRNAU1AP	GCCGCCATACCCGCGCACCG
PQBP1_-_48755240.23-P1P2	PQBP1	GTTTCAGGCTCGGGGAGTGA
LUC7L3_-_48797022.23-P1P2	LUC7L3	GGAGAGCGGGCCGAGGAGAT
CTC1_-_8151322.23-P1P2	CTC1	GGACGTAATAGCAGCACTCA
RHOXF2_-_119292519.23-ENST00000371388.3	RHOXF2	GAAGAGAGGAGGTCTCTAAG
ADSS_-_244614958.23-P1P2	ADSS	GTGGCAGCGGCACACGATGT
PRPF39_+_45553617.23-P1P2	PRPF39	GACCGCTCCACCCAACAGGT
IVNS1ABP_+_185286385.23-P1P2	IVNS1ABP	GGTGCGGCGCGAGCGGTCGG
C20orf196_-_5731074.23-P1P2	C20orf196	GTTGCGGATGGTGAGTGTGT
DPH1_+_1933414.23-P1	DPH1	GAGACAGCGCTGGAAGAACG
THRAP3_+_36690245.23-P1P2	THRAP3	GAACGGAGCCCGCTCAGAAG
C11orf82_-_82612810.23-P1P2	C11orf82	GGCCGGCGTGCTACTGAGTT
C11orf82_+_82612846.23-P1P2	C11orf82	GTCACCTGGGGGAGAAGACC
PUM1_-_31538515.23-P1P2	PUM1	GCCCCCCGATCTTCTCTCTC
WEE1_+_9595640.23-P1P2	WEE1	GGGCGAGTCGGGCTCTTGAA
RPA1_-_1733333.23-P1P2	RPA1	GTGCGCAGCGCGCGGGACCC
WDHD1_+_55493758.23-P1P2	WDHD1	GTGTGGATCCTCAGTGGCGG
TOPBP1_+_133380602.23-P1P2	TOPBP1	GGGCTCCAACGAGGTAAGTG
RHOXF2_+_119292670.23-ENST00000371388.3	RHOXF2	GGGTCATATACTGGCTACAC
FZR1_+_3506347.23-P1P2	FZR1	GCCGCCGCTGACGGGATCCC
ZNF263_+_3333583.23-P1	ZNF263	GCTGCGCCAGGACTTCCCCG
TK1_+_76183131.23-P1P2	TK1	GCGGTCGGCGCGGGAACCAG
DNAJC24_+_31391444.23-P1P2	DNAJC24	GGACCTACCTAACTTCACAT
SFXN1_-_174905581.23-P1P2	SFXN1	GGCGGGAGAAGCGTTTCCGG
SHMT2_-_57623529.23-P1P2	SHMT2	GTGCTGCCCTAGACCAGAGT
MCM9_-_119256141.23-P1P2	MCM9	GCAGGCAGCGGGTTCGTCTC
CTC1_+_8151347.23-P1P2	CTC1	GGAGCTCCGGCGCATCATGG
RAD51B_-_68286534.23-P1P2	RAD51B	GCCGCGGGGAAACTGTGTAA
MTHFD1L_+_151187029.23-P1P2	MTHFD1L	GAGCGCGACAGGGCACACGG
NBN_-_90996837.23-P1P2	NBN	GACGTGCAACCGCGTAACCG
GINS4_+_41386850.23-P1P2	GINS4	GGTAAGGACGGGGCGTTCGT
POLA1_-_24712081.23-P1P2	POLA1	GATCGGGAGATTCGGGACCA
POLA1_-_24712247.23-P1P2	POLA1	GCCTTGGTCGTCCCCGGCGG
RAD51B_-_68286555.23-P1P2	RAD51B	GGGTGGGGAAACTTGAAAGT
MCTS1_+_119737996.23-P1P2	MCTS1	GAGATCCCCTCACACGAGGA
HCN4_-_73660755.23-P1P2	HCN4	GGCCTCAGGCGCCCATGCTT
RFC4_-_186524029.23-P1P2	RFC4	GACCTCACAAGGGGCATCAA
H2AFX_-_118965752.23-P1P2	H2AFX	GCGGTGGCGCTGGTCTTCTT
BOD1L1_-_13629306.23-P1	BOD1L1	GCCGCCTGAGGGAAGCCAAC
SHC1_+_154946876.23-P2	SHC1	GGGAGGGACCCTGAGGTAGA
DCTD_+_183838508.23-P1P2	DCTD	GCTTCCTTCCCTGAGCACGG
TAF9_+_68665647.23-P1P2	TAF9	GTCAACGCCGAGCCTCTCGG
BOD1L1_+_13629299.23-P1	BOD1L1	GTTCCGTAACAACATCCCGT
H2AFX_-_118966134.23-P1P2	H2AFX	GGTAGACCGGTGAAGCACGA
DNAJC24_-_31391435.23-P1P2	DNAJC24	GCCGACAGCAGGCGAGGAGT
CKS2_-_91926343.23-P1P2	CKS2	GGGGCGACCCAGGCATAGTA
USP37_-_219432988.23-P1P2	USP37	GAGCCGAGGGTAATGGAAGT
SAP130_+_128785641.23-P1P2	SAP130	GGCAGCGGCGCTGGAGTGAG
ENO1_+_8938733.23-P1P2	ENO1	GCGGCGCGGACAGTATCTGT
THRAP3_-_36690096.23-P1P2	THRAP3	GGCTGCAGCTGCGATCTCTG
ATRIP_-_48488160.23-P1P2	ATRIP	GCACTCGCGGCGGAGGCAAG
ATM_-_108093813.23-P1P2	ATM	GTAGGTAGCTGCGTGGCTAA
USP37_-_219433035.23-P1P2	USP37	GCGCTAGCTACCCCTAGTCA
POLE_-_133263715.23-P1P2	POLE	GGCGCCGCCCTACCCCAGTC
CCNF_-_2479453.23-P1P2	CCNF	GCGCGGGCGCGCTCTCAGGC
OBFC1_-_105677534.23-P1P2	OBFC1	GGGGTGAACGCAGGGATCCA
KIAA1524_+_108307898.23-P1P2	KIAA1524	GTCTAGGAAAAGCGGGAGTG
PUM1_-_31538464.23-P1P2	PUM1	GGTGGGGTGCGGATACTCAC
ADSS_-_244615191.23-P1P2	ADSS	GAGCGAACTGAACTGCTCTG
CHTF18_-_838662.23-P1P2	CHTF18	GCGGCGCGGGAGGTTCGGAG
PKMYT1_+_3030383.23-P1P2	PKMYT1	GGGGCGTCCGGAACAGTCGA
DENR_+_123237630.23-P1P2	DENR	GAGGCGAAGGAGCAACCCCG
TIPIN_-_66649057.23-P1P2	TIPIN	GGCGATACTCGGGAACTCCT
OBFC1_-_105677919.23-P1P2	OBFC1	GACCTGGCCCTTCCGGCGCT
MCM9_-_119256333.23-P1P2	MCM9	GGCTCTTCCGGATGGAGACG
RAD50_-_131892731.23-P1P2	RAD50	GCGGTTGCGGGGTCGCATTG
POLE_-_133263686.23-P1P2	POLE	GCCCCGAGCCCCTCCGTCGG
PALB2_-_23652582.23-P1P2	PALB2	GAGGCGCCCCAGGAAGGAAT
FBXO42_+_16678912.23-P1P2	FBXO42	GGGCGGCGGCGTTTGAGTGG
PIF1_+_65117455.23-P1	PIF1	GGCCAGTGAATGTACCTACA
PIF1_-_65117416.23-P1	PIF1	GAGCAGGAGAATCGCCCGTG
RFC4_+_186524226.23-P1P2	RFC4	GCGGGAACTGAGGCGACTGT
DENR_-_123237441.23-P1P2	DENR	GGGAGACGAGTTGCATGTGT
ATRIP_-_48488199.23-P1P2	ATRIP	GGTCCAGTTCTCCGGCCTGG
ETAA1_+_67624484.23-P1P2	ETAA1	GAAACCGCACCCCGCACCAA
CHEK1_+_125496272.23-P1P2	CHEK1	GAGGATATAGGGAGCGGTAT
CHEK1_+_125496278.23-P1P2	CHEK1	GAGGAAGAGGATATAGGGAG
CHTF18_-_838687.23-P1P2	CHTF18	GCTCGGGCTCGCGGACGGTA
ETAA1_+_67624518.23-P1P2	ETAA1	GTTTTGCAAAGGGATGAGTA
ATM_-_108093829.23-P1P2	ATM	GTAACGGAGAAAAGAAGCCG
TIMELESS_-_56842929.23-P1P2	TIMELESS	GAACGCGGCGCGGGAGACTA
PPP2R1A_-_52693336.23-P1	PPP2R1A	GGGCCGCAGTCTGACAGGAA
RAD9A_+_67159625.23-P1P2	RAD9A	GACGGCCTTGCCGAGCACTG
TOPBP1_+_133380611.23-P1P2	TOPBP1	GAGACCCCGAGGCTCCAACG
RRM2_-_10262529.23-P1P2	RRM2	GAGGCCGCCGAGACCCTCAG
MCTS1_+_119737979.23-P1P2	MCTS1	GGAAGGCCGGCACTGACAGT
RAD17_-_68665881.23-P1P2	RAD17	GGACCCGCCCATCCCATCTG
FBXO42_+_16678915.23-P1P2	FBXO42	GGGCGGCGGCGGCGTTTGAG
DSCC1_-_120868119.23-P1P2	DSCC1	GAAGTTCCCAAGCAGCCGGA
RRM2_-_10262842.23-P1P2	RRM2	GCGCGGCGCGGGAGATTTAA
HUS1_+_48018777.23-P1P2	HUS1	GCGGCCACTGCTCCCATAGA
WEE1_+_9595305.23-P1P2	WEE1	GCTCGGGCTGCGGACGGTGG
RPA1_-_1733528.23-P1P2	RPA1	GGCGACGGGGGATGAACGCG
PKMYT1_+_3030402.23-P1P2	PKMYT1	GTCACGGGAGTCCTCCGCCC
PPP2R1A_-_52693331.23-P1	PPP2R1A	GGCGCTGGCCGCAGTCTGAC
RAD9A_-_67159481.23-P1P2	RAD9A	GCCGGAGGTCGCGGAGAGCT
RAD1_+_34915622.23-P1P2	RAD1	GGGAGGGCCGGTCTGAAGAG
RAD17_+_68665711.23-P1P2	RAD17	GCGAAGAGCGGAGGCGACCA
RAD1_-_34915601.23-P1P2	RAD1	GAGGCGGCTCCGAGGAACCG
HUS1_-_48019102.23-P1P2	HUS1	GCAGGCCCCGTCCACGATCT
CSRP2BP_-_18118543.23-P1P2	CSRP2BP	GGGCGGCGGTGCGCACTCTG
non-targeting_01292	Neg ctrl	GTCGCAGTTTGCCCCGGGTC
non-targeting_00234	Neg ctrl	GGAGCCCCGACGCGCGCGTC
non-targeting_01213	Neg ctrl	GGTGCCCGCCTGGCCGGGAA
non-targeting_00980	Neg ctrl	GCATTGAGAGATGACCCAGG
non-targeting_00650	Neg ctrl	GGGTCACTTGAAGGTGCGCA
non-targeting_00564	Neg ctrl	GCCGATGGTCTTGTACTACA
non-targeting_00752	Neg ctrl	GAGCCCCCGAACATGAAGAA
non-targeting_01095	Neg ctrl	GAGTGTTTACGGTATTTTTG
non-targeting_01723	Neg ctrl	GGTGAGTGCGTCAATCACTG
non-targeting_00067	Neg ctrl	GGCTCATGCGCGCGAACGCC
non-targeting_00219	Neg ctrl	GTGACAGCCCCGTAACTGAG
non-targeting_00460	Neg ctrl	GTAGGACTGAAAACGGATCG
non-targeting_01297	Neg ctrl	GCTGAAGCCCGGCGTTTCTT
