## Supplementary material for "Environmental challenge rewires functional connections among human genes": Data_S11

### Sheet: Sheet1
Term	Genes
MICOS_complex	['C19orf70', 'MINOS1']
BRCA1_complex	['BARD1' 'BRCA1']
translation_initiation	['DENR' 'MCTS1']
TATA_binding_protein	['TAF13' 'TAF11']
CCDC6/FBXO42	['CCDC6' 'FBXO42']
no_GO_0	['TRNAU1AP' 'PRPF39']
RFC_complex	['CHTF18' 'DSCC1']
CST_complex	['OBFC1' 'CTC1']
no_GO_1	['RAD17' 'TAF9']
no_GO_2	['PQBP1' 'TIMM17B']
diphthamide_biosynthesis	['DPH1' 'DNAJC24' 'DPH2']
golgi_transport	['COG3' 'SEC22B']
cohesin	['RAD21' 'STAG2']
n6a_mehthyltransferase	['KIAA1429' 'ZC3H13' 'CBLL1']
MRN_complex	['MRE11A' 'RAD50']
histone_methyltransferase	['SETD1A' 'BOD1L1']
no_GO_3	['MCAT' 'BOLA3']
pyrimidine_biosynthesis	['DTYMK' 'TYMS']
PP2A	['PPP2R2A' 'PPP2R1A']
splicing	['PRMT5' 'RBM42']
SAGA_complex	['ATXN7L3' 'ENY2']
ubi_degradation	['UBR4' 'HECTD1']
no_GO_4	['LSM12' 'HBS1L']
one_carbon_metabolism	['SHMT2' 'MTHFD1L' 'SFXN1']
no_GO_5	['GINS4' 'TOPBP1']
tRNA_wobble_modification	['KTI12' 'CTU2' 'ELP4' 'ALKBH8']
no_GO_6	['CASD1' 'WRN']
B_cell_differentiation	['FLCN' 'FNIP1']
MTOR_signal_transduction	['NRF1' 'MTOR' 'GAB2']
TIP60	['EP400' 'MEAF6' 'EPC2' 'BRD8' 'DMAP1' 'MRGBP' 'TRRAP']
neddylation	['DCUN1D1' 'NEDD8' 'UBA3' 'NEDD8-MDP1' 'CUL1']
G2M_checkpoint	['SRPR' 'WEE1' 'PKMYT1']
DNA_recombinase	['RAD51C' 'SFR1' 'RAD51B' 'RAD51D' 'SWI5' 'XRCC2']
no_GO_7	['VPS29' 'MAPKAP1']
no_GO_8	['ACTR6' 'KANSL1']
no_GO_9	['MAX' 'SLC7A1' 'FBXO5' 'TCERG1']
DSB_repair	['ZAR1L' 'PALB2' 'BRCA2']
no_GO_10	['SMC3' 'DDX23' 'SNRNP70' 'SUPT16H']
no_GO_11	['ZBTB14' 'STAT5B' 'RANBP3']
FANC_complex	['FANCB' 'MOSPD2' 'FANCD2' 'C19orf40']
mitochondrial_homeostasis	['CSRP2BP' 'DAP3' 'PARS2' 'ERAL1' 'NDUFA9' 'NFU1' 'TFB1M' 'GFM1' 'ATP5I' 'GRSF1' 'C14orf2' 'NDUFA8' 'VARS2' 'MTRF1L' 'MTERFD1' 'PDSS2' 'ICT1' 'METTL17' 'SEC31B' 'GLRX5' 'HCCS' 'COQ2' 'PET117' 'TMEM126B' 'COX6C' 'ACAD9']
no_GO_12	['ZC3H4' 'ROMO1' 'ARID2' 'UPF2' 'PBRM1']
glycolysis	['XPO4' 'ENO1' 'HK2' 'PITRM1' 'GPI']
core_cell_cycle	['CDK1' 'CCNB1' 'AURKA' 'BORA']
